# Mechanism of circZNF827-mediated transcriptional repression during neuronal differentiation

**DOI:** 10.64898/2026.02.17.706266

**Authors:** Ivan Zaporozhchenko, Anne Kruse Hollensen, Christian Kroun Damgaard

## Abstract

Circular RNAs (circRNAs) originate from backsplicing of numerous genes in animals, but the functions of most circRNAs remain elusive. We previously demonstrated that circZNF827 forms a complex with hnRNPL/K and its host gene-encoded protein ZNF827 that acts in the nucleus to transcriptionally repress the nerve growth factor receptor (NGFR/p75NTR) gene during neuronal differentiation (Hollensen, 2020) [1]. To explore the mechanism of action, and to assess a potential role of the circZNF827-hnRNP complex on additional loci, we scrutinized the genome-wide consequences of circZNF827 and/or hnRNPL knockdown at the transcriptomic and epigenetic level. RNA-sequencing and CUT&RUN confirmed that NGFR and additional loci are transcriptionally repressed by the circZNF827-protein complex, and that these are primarily enriched for H3K27me3 signatures. Only a fraction of the massive transcriptomic changes could be ascribed to a direct circZNF827 transcription-regulated phenotype, suggesting that initial key regulatory events elicited by the circZNF827-hnRNP complex likely lead to a secondary response, which further augments neuronal differentiation.
