## Supplementary table for "Mechanism of circZNF827-mediated transcriptional repression during neuronal differentiation"

### Sheet: Table S1
Supplementary table 1. Concordantly upregulated genes per histone modification
H3K4me3 (253)	H3K27ac (15)	H3K27me3 (10)
TSTD2	MAB21L1	SORCS2
BRINP1	KCTD12	GSX2
TMSB4X	TBX2	NR2F1
TSPAN7	MYT1L-AS1	CHST15
MAOA	EPB41L5	AP5B1
PCSK1N	CXCR4	POU4F1
NUDT10	SPATS2L	NGFR
EPC1	CD200	DYSF
LINC01278	UBA5	EVX2
ZC4H2	PURPL	WNT6
MSN	GLCCI1
DLG3	NPY
HDAC8	ADAM22
RLIM	DLC1
NEXMIF	FAM13C
COX7B
ATP7A
TMEM35A
DRP2
ARMCX5
ZCCHC18
ACSL4
DCX
LRCH2
PHF6
PHYHIPL
FAM13C
HECTD2
OGA
GRK5
CHST15
COPB1
TSG101
PTPN5
PDHX
TRAF6
IFTAP
P2RX3
CTNND1
RTN3
ERMAP
RAB30
DLG2
SRSF8
CUL5
PHLDB1
PIK3R3
PTPRO
SOX5
KIF21A
PRICKLE1
CCNT1
PRPH
DGKA
USP15
SRGAP1
TBC1D30
TMEM59
PTPRR
THAP2
ATP2B1-AS1
SVOP
MYSM1
MPHOSPH8
TNFRSF19
POMP
MAB21L1
FNDC3A
PCDH9
KCTD12
MYCBP2
LRRC7
LRRC40
AKAP6
TRAPPC6B
GNG2
PTGER2
TXNDC16
DDHD1
PSMA3-AS1
USP33
MED6
EMC7
LMO4
SEMA6D
DMXL2
LINC02609
DNTTIP2
MIR137HG
GFOD2
WDR47
PAFAH1B1
SUPT6H
CTTNBP2NL
ATP6V0A1
NME1
CSDE1
VMP1
ZNF697
SEC22B
SYT4
VPS72
MYT1L-AS1
KIDINS220
HADHB
ZNF512
COMMD1
KDM3A
MAP4K4
ACVR2A
SCN3A
SCN2A
EVX2
HOXD13
HOXD11
FAM171B
MYO1B
NRP2
MAP2
USF1
HTR2B
ARL4C
RNF24
CHGB
RGS4
GET1
DNM3
SYN3
BRINP2
BRK1
RPL11
PLCL2
KCNH8
TOP2B
IP6K2
RBM5
RPL29
ARL6IP5
C3orf38
EPHA6
CD47
TAGLN3
CD200
GAP43
GSK3B
UBA5
B3GALT2
CLSTN2
XRN1
SELENOT
SLITRK3
CAMSAP2
MB21D2
SMIM14
UCHL1
GUF1
OCIAD1
SRP72
MRPL1
FGF5
COPS4
TSPAN5
ELOVL6
SYNPO2
ANKRD50
C4orf33
TBC1D9
PLXNA2
SORBS2
CTNND2
PURPL
DHX29
PLK2
RAB3C
NR2F1
GLRX
ST8SIA4
PPIP5K2
STARD4-AS1
CCDC112
RAPGEF6
FSTL4
SKP1
LRRTM2
GRIA1
MARK1
EBF1
ATP6V0E1
NSG2
SOX4
H1-2
ZSCAN12
C6orf89
YIPF3
GSTA4
SMAP1
MTO1
COX7A2
HTR1E
FAXC
CD24
RWDD1
GOPC
SERINC1
NCOA7
RNF146
ARFGEF3
SMIM28
FBXO30
ULBP2
ULBP3
MIOS
GLCCI1
NDUFA4
AGMO
TMEM196
NPY
CYCS
YWHAG
PCLO
RUNDC3B
MTERF1
ZNF655
COX20
PRKAR2B
GPR22
LRRN3
DOCK4
UBE2H
VPS37A
MTMR7
LZTS1
PPP3CC
SMIM18
DUSP26
KLF6
ARFGEF1
RDH10
ZFHX4
PKIA
ZC2HC1A
STMN2
PAG1
FABP5
DECR1
RNF19A
ANGPT1
PEG13
SLC1A1
RANBP6
BAG1
GBA2
TLE4

### Sheet: Table S2
Supplementary table 2. Shared concordant genes between histone modifications
H3K4me3/H3K27ac (9)	H3K4me3/H3K27me3 (3)	H3K27ac/H3K27me3
FAM13C	CHST15	none detected
MAB21L1	EVX2
KCTD12	NR2F1
MYT1L-AS1
CD200
UBA5
PURPL
GLCCI1
NPY

### Sheet: Table S3
Supplementary table 3. Primers for qPCR and qRT-PCR
Name	Target	Sequence (5’-3’)
NGFR promoter sense	NGFR promoter	CTGATAGGGGGCAGTTAGGG
NGFR promoter antisense		GCCACAGGGTTCACTCTCTT
NGFR sense	NGFR transcript	CCGAGGCACCACCGACAACC
NGFR antisense		GGGCGTCTGGTTCACTGGCC
circZNF827 sense	circZNF827 back splice junction	TCACCATTCACCTCCAATTC
circZNF827 antisense		AGTGCTGTAGCCAACATTCC
ZNF827 sense	ZNF827 linear transcript	ACCCGGATGTTTGAGTGTGA
ZNF827 antisense		ACCACTGTCCTGAGTTGAGC
GAPDH sense	GAPDH transcript	GTCAGCCGCATCTTCTTTTG
GAPDH antisense		GCGCCCAATACGACCAAATC

### Sheet: Table S4
Supplementary table 4. Antibodies used in CUT&RUN assays
Target	Antibody	Dilution *
H3K4me3	Tri-Methyl-Histone H3 (Lys4) (C42D8) Rabbit mAb **	1:50
	(Cell Signaling Technologies, #9751)
H3K27ac	Acetyl-Histone H3 (Lys27) (D5E4) Rabbit Monoclonal Antibody	1:100
	(Cell Signaling Technologies, #8173)
H3K27me3	Tri-Methyl-Histone H3 (Lys27) (C36B11) Rabbit Monoclonal Antibody	1:50
	(Cell Signaling Technologies, #9733)
IgG control	Negative control Rabbit (DA1E) mAb IgG XP® Isotype Control (CUT&RUN) **	1:20
	(Cell Signaling Technologies, #66362)
*Recommended by manufacturer for use in CUT&RUN
**Part of CUT&RUN Assay Kit (Cell Signaling Technologies, #86652)

### Sheet: Table S5
Supplementary table 5. CUT&RUN read alignment statistics
Condition	Rep	Histone	Seq Depth	Mapped Fragments	Alignment Rate	Duplication Rate	Estimated Library Size	Unique Fragments
Irr	1	IgG	12638491	11817838	0.9351	0.292485	16033702	8.3613e+06
Irr	2	IgG	12602330	11351020	0.9007	0.178445	27897004	9.32549e+06
Irr	3	IgG	12618146	10787642	0.8549	0.256213	17277211	8.02371e+06
circZNF827	1	IgG	12608793	11813677	0.9369	0.142948	37282072	1.01249e+07
circZNF827	2	IgG	12701301	11362054	0.8946	0.342792	12517363	7.46723e+06
circZNF827	3	IgG	12630945	11277344	0.8928	0.23884	19677057	8.58386e+06
hnRNPL	1	IgG	12714563	11993006	0.9432	0.229426	21964288	9.2415e+06
hnRNPL	2	IgG	12594304	12188341	0.9678	0.086023	66719680	1.11399e+07
hnRNPL	3	IgG	12707289	11860417	0.9334	0.180104	28841539	9.72431e+06
circZNF827/hnRNPL	1	IgG	12585425	10598907	0.8422	0.365956	10676464	6.72017e+06
circZNF827/hnRNPL	2	IgG	12642418	11481284	0.9082	0.328477	13392539	7.70995e+06
circZNF827/hnRNPL	3	IgG	12701256	11181830	0.8804	0.462851	7959780	6.00631e+06
Irr	1	H3K27ac	12664237	12519284	0.9886	0.048935	123710721	1.19067e+07
Irr	2	H3K27ac	12587343	12466161	0.9904	0.081112	72630862	1.1455e+07
Irr	3	H3K27ac	12637697	12526773	0.9912	0.05737	104959411	1.18081e+07
circZNF827	1	H3K27ac	12628531	12269252	0.9716	0.107604	52843655	1.0949e+07
circZNF827	2	H3K27ac	12592688	12025547	0.955	0.154055	34909119	1.0173e+07
circZNF827	3	H3K27ac	12617220	12201345	0.967	0.069037	84252675	1.1359e+07
hnRNPL	1	H3K27ac	12704035	12463123	0.981	0.080522	73177016	1.14596e+07
hnRNPL	2	H3K27ac	12649922	12544129	0.9916	0.07793	76245160	1.15666e+07
hnRNPL	3	H3K27ac	12649528	12557656	0.9927	0.093234	63090307	1.13869e+07
circZNF827/hnRNPL	1	H3K27ac	12641560	10421171	0.8244	0.42952	8327661	5.94507e+06
circZNF827/hnRNPL	2	H3K27ac	12612902	11519923	0.9133	0.400517	10209295	6905998
circZNF827/hnRNPL	3	H3K27ac	12785134	11211381	0.8769	0.473762	7688773	5.89985e+06
Irr	1	H3K27me3	12643104	12535650	0.9915	0.027938	220149353	1.21854e+07
Irr	2	H3K27me3	12649577	12585414	0.9949	0.057245	105688534	1.1865e+07
Irr	3	H3K27me3	12663582	12573664	0.9929	0.014939	416638428	1.23858e+07
circZNF827	1	H3K27me3	12671884	12586551	0.9933	0.077767	76672671	1.16077e+07
circZNF827	2	H3K27me3	12653466	12425751	0.982	0.099218	58403892	1.11929e+07
circZNF827	3	H3K27me3	12716908	12520529	0.9846	0.038169	159812064	1.20426e+07
hnRNPL	1	H3K27me3	12596423	12441143	0.9877	0.061543	96885826	1.16755e+07
hnRNPL	2	H3K27me3	12677171	12587919	0.993	0.070572	84938026	1.16996e+07
hnRNPL	3	H3K27me3	12723219	12575233	0.9884	0.043497	140330523	1.20282e+07
circZNF827/hnRNPL	1	H3K27me3	12599463	11561265	0.9176	0.395663	10428321	6.9869e+06
circZNF827/hnRNPL	2	H3K27me3	12633214	10975340	0.8688	0.354603	11546811	7.08345e+06
circZNF827/hnRNPL	3	H3K27me3	12645168	11890715	0.9403	0.48647	7810253	6.10624e+06
Irr	1	H3K4me3	12680487	12533957	0.9884	0.147354	38240672	1.0687e+07
Irr	2	H3K4me3	12585436	12324575	0.9793	0.164773	33166466	1.02938e+07
Irr	3	H3K4me3	12585426	12390885	0.9845	0.130886	43107248	1.07691e+07
circZNF827	1	H3K4me3	12603197	12145337	0.9637	0.174785	30564764	1.00225e+07
circZNF827	2	H3K4me3	12655642	11665428	0.9218	0.323089	13908773	7.89646e+06
circZNF827	3	H3K4me3	12730877	12407720	0.9746	0.157156	35221487	1.04578e+07
hnRNPL	1	H3K4me3	12712340	11711539	0.9213	0.218785	22699279	9.14923e+06
hnRNPL	2	H3K4me3	12679075	12432193	0.9805	0.146264	38245263	1.06138e+07
hnRNPL	3	H3K4me3	12613858	12374761	0.981	0.138145	40561351	1.06652e+07
circZNF827/hnRNPL	1	H3K4me3	12691590	9772484	0.77	0.586457	4585708	4.04134e+06
circZNF827/hnRNPL	2	H3K4me3	12600738	9853353	0.782	0.509987	5978687	4.82827e+06
circZNF827/hnRNPL	3	H3K4me3	12664243	10117138	0.7989	0.46307	7196492	5.43219e+06
